# Histone H3K9 Methyltransferases Regulate Cortical Growth by Coordinating Heterochromatin Formation and Neural Progenitor Dynamics

**DOI:** 10.64898/2026.01.23.701405

**Authors:** Sophie Warren, Chris Hemmerich, Ram Podicheti, José-Manuel Baizabal

## Abstract

DNA packaging into heterochromatin is a fundamental mechanism of transcriptional silencing. However, how heterochromatin regulates neurogenesis in the developing cerebral cortex remains poorly understood. A defining feature of heterochromatin is trimethylation of histone H3 lysine 9 (H3K9me3), catalyzed by the H3K9 methyltransferases SETDB1, SUV39H1, and SUV39H2. Here, we generate a cortex-specific triple knockout mouse model lacking *Setdb1*, *Suv39h1*, and *Suv39h2* to interrogate the collective functions of H3K9 methyltransferases and H3K9me3 during corticogenesis. Loss of H3K9 methyltransferases disrupts cell-cycle dynamics and cortical neurogenesis, resulting in microcephaly. We show that H3K9me3 is associated with the silencing of distinct gene families, lineage-inappropriate genes, and transposable elements, and that its loss is accompanied by local chromatin opening and enhanced transcription factor occupancy. Our findings suggest that H3K9me3 regulates neurogenesis in part by silencing the growth-inhibitory gene *Cdkn1c* in intermediate progenitors. These results underscore the critical role of heterochromatin in the temporal control of neurogenesis.
