## Supplementary material for "Histone H3K9 Methyltransferases Regulate Cortical Growth by Coordinating Heterochromatin Formation and Neural Progenitor Dynamics": Table S4

### Sheet: Sheet1
Chromosome	txStart	txEnd	refseqID	rank product	strand	GeneSymbol	Peaks	Good-Peaks	Peak_1	Start	End	Distance	Score	Peak_2	Start	End	Distance	Score	Peak_3	Start	End	Distance	Score
chr18	9337222	9450188	XM_036161265.1	3.993e-06	-	Ccny	2	2	chr18	9462710	9463210	12772	0.363899	chr18	9465087	9465587	15149	0.330893
chr10	77704145	77722844	XM_006513654.3	5.047e-06	+	Tspear	1	1	chr10	77700086	77700586	-3809	0.520815
chr18	37853429	37974923	NM_033576.2	7.256e-06	+	Pcdhgb4	1	1	chr18	37882204	37882704	29025	0.189949
chr7	30146955	30160105	XM_036153095.1	8.181e-06	-	Kirrel2	1	1	chr7	30150457	30150957	-9398	0.416479
chr11	6377358	6394511	XM_030246426.2	9.928e-06	-	H2az2	2	2	chr11	6401578	6402078	7317	0.45263	chr11	6404080	6404580	9819	0.409524
chr15	97141955	97145168	NM_178114.4	1.118e-05	-	Amigo2	1	1	chr15	97153542	97154042	8624	0.429575
chr18	37466913	37470491	NM_053131.2	1.22e-05	+	Pcdhb6	1	1	chr18	37462971	37463471	-3692	0.523258
chr18	37788954	37791793	NR_188480.1	1.642e-05	+	3222401L13Rik	1	1	chr18	37882204	37882704	93500	0.0144076
chr18	37880069	37974923	NM_033593.4	3.084e-05	+	Pcdhga10	1	1	chr18	37882204	37882704	2385	0.551342
chr7	141061994	141073340	NM_001403358.1	3.27e-05	+	Tspan4	2	2	chr7	141087390	141087890	25646	0.217438	chr7	141131309	141131809	69565	0.0375306
chr17	80336916	80369697	NM_144802.4	3.727e-05	-	Hnrnpll	1	1	chr17	80371288	80371788	1841	0.563471
chr18	37864024	37974923	NM_033577.2	4.232e-05	+	Pcdhgb5	1	1	chr18	37882204	37882704	18430	0.290196
chr7	81825787	81956618	XM_036152825.1	4.57e-05	+	Sh3gl3	2	2	chr7	81814411	81814911	-11126	0.388664	chr7	81816403	81816903	-9134	0.4209
chr18	37453434	37456966	NM_053130.3	4.793e-05	+	Pcdhb5	1	1	chr18	37462971	37463471	9787	0.410048
chr7	30134405	30144960	NM_007467.4	4.997e-05	-	Aplp1	1	1	chr7	30150457	30150957	5747	0.481967
chr15	38713727	38728760	NR_131206.1	5.036e-05	-	Gm45924	1	1	chr15	38730262	38730762	1752	0.56548
chr7	141091687	141119818	XM_006536231.4	5.061e-05	-	Chid1	2	2	chr7	141087390	141087890	-32178	0.167442	chr7	141131309	141131809	11741	0.37922
chr2	94158263	94237034	NM_001355691.1	5.213e-05	-	Ttc17	1	1	chr2	94221222	94221722	-15562	0.325472
chr2	71705346	71734186	XM_011239446.4	5.514e-05	+	Pdk1	2	2	chr2	71712446	71712946	7350	0.452033	chr2	71736638	71737138	31542	0.171756
chr1	177469108	177470509	NR_037994.1	6.034e-05	-	2310043L19Rik	1	1	chr1	177487679	177488179	17420	0.30216
chr18	37433852	37437638	NM_053128.2	6.656e-05	+	Pcdhb3	1	1	chr18	37462971	37463471	29369	0.187353
chr18	37894854	37973542	NR_160734.1	6.656e-05	+	Pcdhgb8	1	1	chr18	37882204	37882704	-12400	0.369354
chr4	140738991	140742280	XM_006538614.5	7.58e-05	+	Mfap2	1	1	chr4	140734583	140735083	-4158	0.513595
chr12	85387388	85421491	NM_026775.4	7.763e-05	-	Tmed10	1	1	chr12	85427670	85428170	6429	0.468996
chr18	37807388	37974926	NM_033586.2	8.312e-05	+	Pcdhga3	1	1	chr18	37882204	37882704	75066	0.0301178
chr4	88656547	88662954	XR_390699.4	9.446e-05	-	Gm13274	3	3	chr4	88606829	88607329	-55875	0.064894	chr4	88682075	88682575	19371	0.279476	chr4	88689151	88689651	26447	0.210582
chr18	37858759	37974926	NM_033591.3	0.0001147	+	Pcdhga8	1	1	chr18	37882204	37882704	23695	0.235087
chr18	37869989	37974916	NM_033592.3	0.0001159	+	Pcdhga9	1	1	chr18	37882204	37882704	12465	0.368395
chr18	37427893	37430667	NM_053127.2	0.00014	+	Pcdhb2	1	1	chr18	37462971	37463471	35328	0.147619
chr18	37847887	37974926	NM_033590.3	0.0001412	+	Pcdhga7	1	1	chr18	37882204	37882704	34567	0.152182
chr18	37888826	37974926	NM_033594.2	0.0001426	+	Pcdhga11	1	1	chr18	37882204	37882704	-6372	0.470067
chr6	90990050	91095920	XM_006506400.5	0.000149	-	Nup210	1	1	chr6	91097858	91098358	2188	0.555704
chr17	17455165	17486609	NM_001362181.1	0.0001885	+	Gm5165	1	1	chr17	17451014	17451514	-3901	0.518902
chr11	43311097	43317417	NM_001425541.1	0.0001895	-	Pttg1	2	2	chr11	43345786	43346286	28619	0.193059	chr11	43352567	43353067	35400	0.147195
chr10	94524652	94626198	NM_029852.2	0.0001931	+	Cep83	1	1	chr10	94528935	94529435	4533	0.505949
chr8	54973468	54983033	NM_029701.1	0.0001968	-	Spcs3	1	1	chr8	54992935	54993435	10152	0.404105
chr11	120014670	120042177	NM_001164801.1	0.0002001	-	Slc38a10	1	1	chr11	120045998	120046498	4071	0.515386
chr12	72926967	72964742	XM_011244201.3	0.0002004	-	4930447C04Rik	1	1	chr12	73048953	73049453	84461	0.0206831
chr4	33148489	33163606	XM_006537612.2	0.0002116	+	Gabrr1	2	2	chr4	33103985	33104485	-44254	0.103296	chr4	33122967	33123467	-25272	0.220716
chr18	37801980	37974923	NM_033585.2	0.0002326	+	Pcdhga2	1	1	chr18	37882204	37882704	80474	0.0242592
chr7	126844273	126854044	NM_001360916.1	0.0002586	+	Zfp771	1	1	chr7	126839552	126840052	-4471	0.507205
chr3	131027068	131065750	NM_008212.4	0.0002686	-	Hadh	1	1	chr3	131068997	131069497	3497	0.527356
chr7	126832233	126837369	NM_146201.2	0.0003053	+	Zfp553	1	1	chr7	126839552	126840052	7569	0.448091
chr5	137594907	137599342	XM_006504613.5	0.0003225	-	Mospd3	1	1	chr5	137595046	137595546	-4046	0.515901
chr18	37554471	37558085	NM_053136.3	0.0003316	+	Pcdhb11	1	1	chr18	37462971	37463471	-91250	0.0157644
chr5	140529604	140535496	XR_004942666.1	0.0003379	-	Gm42808	1	1	chr5	140520347	140520847	-14899	0.334219
chr10	94509355	94524475	NR_015524.1	0.0004016	-	Cep83os	1	1	chr10	94528935	94529435	4710	0.502379
chr7	30159483	30188034	NM_019459.2	0.0004359	+	Nphs1	1	1	chr7	30150457	30150957	-8776	0.426971
chr13	38335357	38382553	NM_001419597.1	0.0004489	+	Dsp	1	1	chr13	38413316	38413816	78209	0.0265597
chr9	96705396	96774732	XM_006511138.4	0.0005078	-	Pxylp1	1	1	chr9	96752361	96752861	-22121	0.250364
chr7	126812950	126832157	XM_006508031.4	0.0005585	-	Septin1	1	1	chr7	126839552	126840052	7645	0.44673
chr17	83809346	83821762	NM_001159529.1	0.0005619	-	Cox7a2l	1	1	chr17	83825719	83826219	4207	0.512589
chr2	167140364	167191155	XM_036162409.1	0.0005896	-	B4galt5	1	1	chr2	167238222	167238722	47317	0.0913844
chr17	30845909	31094736	NM_013811.4	0.0006115	+	Dnah8	1	1	chr17	30828493	30828993	-17166	0.305245
chr4	48585144	48663136	NM_021436.4	0.0006376	+	Tmeff1	1	1	chr4	48619134	48619634	34240	0.154185
chr13	74751620	74766083	XM_017315687.3	0.0006402	-	Gm46430	1	1	chr13	74780932	74781432	15099	0.331556
chr17	17225378	17261817	NM_001374002.1	0.0007506	+	Gm51425	1	1	chr17	17207261	17207761	-17867	0.296805
chr9	65972456	65977041	NM_001379335.1	0.0007824	-	Snx22	1	1	chr9	65991932	65992432	15141	0.330999
chr19	38566858	38772077	XM_006527395.5	0.0007883	+	Plce1	1	1	chr19	38522990	38523490	-43618	0.105957
chr18	37544727	37547567	NM_053135.2	0.0008012	+	Pcdhb10	1	1	chr18	37462971	37463471	-81506	0.0232782
chr2	128705852	128738954	NM_024237.4	0.0008126	+	Fbln7	1	1	chr2	128802237	128802737	96635	0.0127096
chr14	47013024	47025814	NM_001355011.1	0.000822	-	Cnih1	1	1	chr14	47036221	47036721	10657	0.396024
chr3	100402759	100431486	XR_375896.5	0.0008251	+	Gm12474	1	1	chr3	100408183	100408683	5674	0.483376
chr18	42311740	42329774	NM_027072.1	0.0008595	-	Plac8l1	1	1	chr18	42315924	42316424	-13600	0.352044
chr1	63215990	63219645	NM_018796.3	0.0008899	+	Eef1b2	1	1	chr1	63224557	63225057	8817	0.426271
chr4	100926235	101009567	NM_183024.1	0.0009014	+	Raver2	1	1	chr4	100871528	100872028	-54457	0.0686812
chr5	136990931	136995088	NM_025562.3	0.0009091	+	Fis1	1	1	chr5	136978472	136978972	-12209	0.372187
chr8	34621733	34638001	NM_026432.4	0.0009119	+	Saraf	1	1	chr8	34676466	34676966	54983	0.0672512
chr18	37822912	37974925	NM_033575.4	0.0009169	+	Pcdhgb2	1	1	chr18	37882204	37882704	59542	0.0560405
chr4	129714636	129743771	XM_017320045.3	0.0009343	+	Ptp4a2	1	1	chr4	129707258	129707758	-7128	0.456065
chr4	59581563	59618694	NM_024255.3	0.0009367	+	Hsdl2	1	1	chr4	59573567	59574067	-7746	0.444929
chr3	153627990	153650280	NM_007382.5	0.0009626	-	Acadm	1	1	chr3	153670234	153670734	20204	0.270317
chr12	87204377	87211497	NM_001364307.1	0.000998	+	Gstz1	1	1	chr12	87250548	87251048	46421	0.0947191
chr6	71470894	71487864	NM_009543.4	0.001018	+	Rnf103	1	1	chr6	71455949	71456449	-14695	0.336957
chr9	65967451	65973911	NM_011149.2	0.001041	+	Ppib	1	1	chr9	65991932	65992432	24731	0.225544
chr19	12744303	12773487	NM_053009.3	0.001082	-	Zfp91	2	2	chr19	12712994	12713494	-60243	0.054491	chr19	12763282	12763782	-9955	0.407302
chr18	21257916	21433196	NM_001033445.3	0.001093	-	Garem1	1	1	chr18	21461111	21461611	28165	0.196597
chr12	111669501	111672673	XR_381975.5	0.001097	+	Gm36635	1	1	chr12	111682849	111683349	13598	0.352072
chr10	77733409	77738370	NM_145152.4	0.001115	-	Lrrc3	1	1	chr10	77700086	77700586	-38034	0.132475
chr7	143435432	143451249	XM_006508672.4	0.001144	+	Acte1	1	1	chr7	143409866	143410366	-25316	0.220328
chr2	157016916	157046454	NM_001139516.1	0.001151	-	Rbl1	1	1	chr2	157040236	157040736	-5968	0.477725
chr18	37952599	37974926	NM_033583.3	0.001198	+	Pcdhgc5	1	1	chr18	37882204	37882704	-70145	0.0366699
chr10	77671781	77673085	NM_001024709.3	0.001261	+	Krtap10-10	1	1	chr10	77700086	77700586	28555	0.193554
chr1	53383776	53391911	NM_133728.3	0.001269	-	Asnsd1	1	1	chr1	53427728	53428228	36067	0.143319
chr15	57732898	57755814	NM_024207.4	0.00131	-	Derl1	1	1	chr15	57812582	57813082	57018	0.0619939
chr10	75353852	75371300	NM_026095.5	0.001316	+	Snrpd3	1	1	chr10	75361259	75361759	7657	0.446516
chr10	66747969	66756163	NR_138560.1	0.001332	-	1110002J07Rik	1	1	chr10	66836863	66837363	80950	0.0238017
chr19	3655293	3736574	XR_388250.3	0.001355	-	Lrp5	1	1	chr19	3707024	3707524	-29300	0.187871
chr7	141035101	141040656	NM_025802.3	0.001382	+	Pnpla2	2	2	chr7	141087390	141087890	52539	0.0741578	chr7	141131309	141131809	96458	0.0127999
chr17	27136065	27151553	NM_053173.2	0.001388	+	Kifc5b	1	1	chr17	27127953	27128453	-7862	0.44287
chr1	165957790	165981705	NM_001360926.1	0.001398	+	Gpa33	1	1	chr1	165913868	165914368	-43672	0.105729
chr18	37488324	37490663	NM_053133.1	0.001508	+	Pcdhb8	1	1	chr18	37462971	37463471	-25103	0.222213
chr13	58305463	58312507	NM_001048060.2	0.001528	+	Idnk	1	1	chr13	58294400	58294900	-10813	0.393561
chr4	141487498	141518255	XM_036163946.1	0.001538	-	Dnajc16	1	1	chr4	141525706	141526206	7701	0.445731
chr16	64990404	64990533	XR_004939409.1	0.001572	-	Gm22429	1	1	chr16	65062401	65062901	72118	0.0338871
chr13	74787972	74841321	NM_001426581.1	0.00159	+	Erap1	1	1	chr13	74780932	74781432	-6790	0.462273
chr15	34440649	34443405	NM_009083.5	0.001616	-	Rpl30	1	1	chr15	34457299	34457799	14144	0.344466
chr5	34494276	34510789	NM_001304270.1	0.001709	+	Rnf4	1	1	chr5	34487911	34488411	-6115	0.474924
chr1	10094825	10108384	NM_013715.2	0.001729	-	Cops5	1	1	chr1	10119572	10120072	11438	0.383844
chr14	78063657	78112357	NM_025384.3	0.001729	-	Dnajc15	1	1	chr14	78018120	78018620	-93987	0.0141296
chr1	90885855	90897395	XM_006529263.3	0.00173	-	Rab17	1	1	chr1	90923403	90923903	26258	0.21218
chr10	75342648	75353806	NM_001347201.1	0.001734	-	Gucd1	1	1	chr10	75361259	75361759	7703	0.445695
chr6	83142525	83149755	XR_003956319.1	0.001806	-	Gm15624	1	1	chr6	83190207	83190707	40702	0.119066
chr15	88703849	88710884	NM_029720.2	0.001811	+	Creld2	1	1	chr15	88752918	88753418	49319	0.0843517
chr18	37474755	37478260	NM_053132.3	0.00182	+	Pcdhb7	1	1	chr18	37462971	37463471	-11534	0.382373
chr3	57528325	57534778	XR_001783842.1	0.001828	-	Gm26671	1	1	chr3	57586123	57586623	51595	0.0770115
chr8	124958133	125072461	NM_139272.2	0.001831	+	Galnt2	1	1	chr8	124933131	124933631	-24752	0.225355
chr9	77848578	77891801	XM_006511400.1	0.001836	+	Elovl5	1	1	chr9	77774778	77775278	-73550	0.0320006
chr9	62326774	62444326	NM_175484.3	0.001837	-	Coro2b	1	1	chr9	62486107	62486607	42031	0.112901
chr18	37898633	37974926	NM_033595.4	0.001927	+	Pcdhga12	1	1	chr18	37882204	37882704	-16179	0.317537
chr14	57815229	57906951	XM_030247900.2	0.001985	-	Xpo4	1	1	chr14	57893894	57894394	-12807	0.36339
chr4	138809602	138820437	XM_030253300.1	0.002022	-	Nbl1	1	1	chr4	138865138	138865638	44951	0.100456
chr2	128866069	128907829	NM_001370941.1	0.002068	-	Vinac1	1	1	chr2	128898507	128899007	-9072	0.421945
chr4	117011033	117013329	NM_009098.2	0.002101	-	Rps8	1	1	chr4	117044373	117044873	31294	0.173468
chr14	46997998	47008978	NM_028222.2	0.002135	+	Cdkn3	1	1	chr14	47036221	47036721	38473	0.130169
chr7	141048702	141051394	NM_001111050.1	0.002136	+	Cd151	2	2	chr7	141087390	141087890	38938	0.12777	chr7	141131309	141131809	82857	0.0220536
chr3	121085389	121156743	NM_024178.3	0.002179	+	Alg14	1	1	chr3	121120947	121121447	35808	0.144812
chr4	48663514	48673492	NM_026509.3	0.002194	+	Cavin4	1	1	chr4	48619134	48619634	-44130	0.103809
chr1	182103529	182110366	NM_007853.5	0.002198	-	Degs1	1	1	chr1	182059401	182059901	-50715	0.0797706
chr11	115913117	115921313	XM_006532248.4	0.002207	-	H3f3b	1	1	chr11	116012597	116013097	91534	0.0155863
chr6	39778738	39787870	NM_010270.2	0.002254	-	Mrps33	1	1	chr6	39801321	39801821	13701	0.350624
chr17	81252061	81309245	NM_026516.2	0.002393	+	Tmem178	1	1	chr17	81234207	81234707	-17604	0.299944
chr6	83129691	83133383	XM_036152387.1	0.00242	-	Wdr54	1	1	chr6	83190207	83190707	57074	0.0618551
chr17	44914888	45125518	NM_001271627.2	0.002443	-	Runx2	1	1	chr17	45201360	45201860	76092	0.0289068
chr16	96082232	96121058	NM_033149.3	0.002456	+	B3galt5	1	1	chr16	96101131	96101631	19149	0.281968
chr8	105237660	105261269	NM_144931.3	0.002475	-	Nae1	1	1	chr8	105295154	105295654	34135	0.154834
chr1	53336254	53349404	NM_145517.4	0.002484	+	Ormdl1	1	1	chr1	53427728	53428228	91724	0.0154683
chr13	113171913	113227669	NM_001281487.1	0.002517	+	Cdc20b	1	1	chr13	113243736	113244236	72073	0.0339482
chr16	18439069	18441153	NM_001001999.1	0.002529	-	Gp1bb	1	1	chr16	18452866	18453366	11963	0.375867
chr2	168767281	168797507	NM_009564.2	0.002539	-	Zfp64	1	1	chr2	168822727	168823227	25470	0.218974
chr7	143387510	143401955	XM_036152636.1	0.002543	+	Dhcr7	1	1	chr7	143409866	143410366	22606	0.245554
chr6	4076899	4086930	NM_009748.3	0.002675	-	Bet1	1	1	chr6	4174077	4174577	87397	0.0183913
chr6	51522273	51567650	NM_001361577.1	0.002679	+	Snx10	1	1	chr6	51532218	51532718	10195	0.403411
chr5	136996723	137004699	NM_021719.4	0.00282	+	Cldn15	1	1	chr5	136978472	136978972	-18001	0.295218
chr9	65995409	66032168	NM_019727.2	0.002822	-	Snx1	1	1	chr9	65991932	65992432	-39986	0.122525
chr3	57643478	57733722	NM_001304456.2	0.002831	+	Rnf13	1	1	chr3	57586123	57586623	-57105	0.0617785
chr4	116987705	116991244	XM_036163623.1	0.00292	-	Plk3	1	1	chr4	117044373	117044873	53379	0.0717075
chr5	137610968	137613509	NR_165817.1	0.002921	+	Gm36266	1	1	chr5	137595046	137595546	-15672	0.324043
chr8	34602726	34613893	NM_026609.2	0.00296	-	Leprotl1	1	1	chr8	34676466	34676966	62823	0.049148
chr7	44139547	44145953	XM_006541176.3	0.002962	-	Emc10	1	1	chr7	44082703	44083203	-63000	0.0488012
chr3	68479701	68533815	NM_013928.5	0.00298	+	Schip1	1	1	chr3	68502819	68503319	23368	0.238182
chr6	47765004	47765114	NR_004419.1	0.002986	-	Rny1	1	1	chr6	47825259	47825759	60395	0.0541607
chr18	37818290	37974923	NM_033587.4	0.002994	+	Pcdhga4	1	1	chr18	37882204	37882704	64164	0.0465811
chr15	57885666	57897690	NM_029418.4	0.003027	-	9130401M01Rik	1	1	chr15	57812582	57813082	-84858	0.0203572
chr6	4623911	4643355	NM_001379145.1	0.003027	+	Casd1	1	1	chr6	4609127	4609627	-14534	0.339134
chr5	33897017	33940061	NM_019694.2	0.003069	-	Letm1	1	1	chr5	33951626	33952126	11815	0.378099
chr15	57776361	57833458	XM_006520703.3	0.003118	+	Tbc1d31	1	1	chr15	57812582	57813082	36471	0.141022
chr13	38395043	38411633	XM_017315577.1	0.00312	+	Snrnp48	1	1	chr13	38413316	38413816	18523	0.289118
chr5	76331727	76357091	NM_011626.2	0.003144	+	Tmem165	1	1	chr5	76299326	76299826	-32151	0.167623
chr1	179495796	179514754	NM_001417477.1	0.003156	+	Sccpdh	1	1	chr1	179481107	179481607	-14439	0.340425
chr5	137011048	137016813	NM_027318.4	0.003305	-	Znhit1	1	1	chr5	136978472	136978972	-38091	0.132173
chr17	7631045	7664724	XM_006523242.4	0.003322	-	Unc93a2	1	1	chr17	7707940	7708440	43466	0.106603
chr2	157123950	157168238	NM_001355164.1	0.003381	+	Rpn2	1	1	chr2	157040236	157040736	-83464	0.0215246
chr14	66208588	66218992	NM_001422224.1	0.003383	+	Clu	1	1	chr14	66126275	66126775	-82063	0.0227653
chr13	113179287	113182944	NM_027127.3	0.003384	-	Gpx8	1	1	chr13	113243736	113244236	61042	0.052777
chr6	146945677	146972399	NM_001411632.1	0.003387	+	Mrps35	1	1	chr6	147032346	147032846	86919	0.0187463
chr10	66844968	66932767	NM_001204915.1	0.003418	-	Reep3	1	1	chr10	66836863	66837363	-95654	0.0132182
chr8	121395059	121400948	NM_001293559.1	0.003432	+	Cox4i1	1	1	chr8	121327753	121328253	-67056	0.0414926
chr13	63459567	63645126	XM_006517087.5	0.003433	-	Fancc	1	1	chr13	63627811	63628311	-17065	0.306481
chr12	81466217	81468813	NM_009620.2	0.003527	-	Adam4	1	1	chr12	81485607	81486107	17044	0.306738
chr14	122712796	122717740	NM_009574.3	0.003534	+	Zic2	1	1	chr14	122802318	122802818	89772	0.0167245
chr5	137569237	137586344	NM_001289507.3	0.003536	+	Tfr2	1	1	chr5	137595046	137595546	26059	0.213876
chr7	126856131	126859839	NM_023203.1	0.003574	-	Dctpp1	1	1	chr7	126839552	126840052	-20037	0.272129
chr14	56062252	56071400	NM_023699.3	0.003593	+	Nfatc4	1	1	chr14	56034612	56035112	-27390	0.202787
chr7	126871051	126873231	NM_009266.3	0.003829	-	Sephs2	1	1	chr7	126839552	126840052	-33429	0.159269
chr7	143161604	143181690	XM_036153125.1	0.00383	-	Tnfrsf26	1	1	chr7	143160208	143160708	-21232	0.259427
chr4	134540140	134581242	XM_006539100.4	0.003835	-	Maco1	1	1	chr4	134638380	134638880	57388	0.0610831
chr12	87153635	87194742	XM_011244088.3	0.003847	-	Pomt2	1	1	chr12	87250548	87251048	56056	0.0644259
chr6	83214357	83281927	NM_001166067.1	0.003888	+	Slc4a5	1	1	chr6	83190207	83190707	-23900	0.233167
chr17	83735429	83787784	XM_011246732.3	0.003938	+	Eml4	1	1	chr17	83825719	83826219	90540	0.0162185
chr10	121200995	121233159	NM_001364695.1	0.004061	+	Gns	1	1	chr10	121157436	121157936	-43309	0.107275
chr3	89680916	89691304	NM_027315.4	0.004107	+	Ube2q1	1	1	chr3	89696190	89696690	15524	0.325967
chr5	113234189	113369158	XM_017320881.2	0.004137	-	2900026A02Rik	1	1	chr5	113388334	113388834	19426	0.278862
chr6	113145048	113172345	NM_177763.3	0.00414	-	Lhfpl4	1	1	chr6	113204715	113205215	32620	0.164507
chr18	37440508	37444226	NM_053129.3	0.004203	+	Pcdhb4	1	1	chr18	37462971	37463471	22713	0.244505
chr8	125408905	125448748	XM_036153979.1	0.004224	-	Ttc13	1	1	chr8	125495301	125495801	46803	0.0932828
chr11	98094131	98137530	NM_026952.2	0.004242	+	Cdk12	1	1	chr11	98073270	98073770	-20611	0.265952
chr4	140714232	140734641	NM_001379621.1	0.004254	+	Atp13a2	1	1	chr4	140734583	140735083	20601	0.266058
chr4	43562658	43567061	NM_013497.4	0.004267	+	Creb3	1	1	chr4	43622194	43622694	59786	0.0554962
chr10	75385953	75396532	XR_871704.4	0.004328	-	Lrrc75b	1	1	chr10	75361259	75361759	-35023	0.149431
chr16	93715919	93809733	XM_036160034.1	0.004355	-	Cldn14	1	1	chr16	93850631	93851131	41148	0.11696
chr14	47045606	47059711	XM_030247909.2	0.004359	-	Gmfb	1	1	chr14	47036221	47036721	-23240	0.239405
chr1	153775692	153785469	NM_008131.5	0.004359	+	Glul	1	1	chr1	153790849	153791349	15407	0.327496
chr4	33031380	33052367	NM_001355494.1	0.004405	+	Ube2j1	2	2	chr4	33103985	33104485	72855	0.0329027	chr4	33122967	33123467	91837	0.0153986
chr13	34063799	34089709	NM_148942.3	0.004411	-	Serpinb6c	1	1	chr13	34104932	34105432	15473	0.326632
chr9	120400579	120403724	NM_025974.3	0.004518	+	Rpl14	1	1	chr9	120443619	120444119	43290	0.107357
chr6	47773075	47790446	NM_001368756.1	0.004587	-	Pdia4	1	1	chr6	47825259	47825759	35063	0.149192
chr11	116022643	116029694	NM_024177.3	0.004623	-	Mrpl38	1	1	chr11	116012597	116013097	-16847	0.309165
chr2	165915819	165997603	NM_001252579.1	0.004637	-	Sulf2	1	1	chr2	166067849	166068349	70496	0.0361586
chr7	6366307	6385604	NM_001112805.1	0.004645	+	Zfp78	1	1	chr7	6390356	6390856	24299	0.229475
chr6	86362988	86374132	NM_025823.4	0.004662	-	Pcyox1	1	1	chr6	86467281	86467781	93399	0.0144659
chr7	30113207	30117007	NM_011662.3	0.004667	+	Tyrobp	1	1	chr7	30150457	30150957	37500	0.135335
chr11	43419576	43477826	NM_001045530.2	0.004676	+	Ccnjl	2	2	chr11	43345786	43346286	-73540	0.0320134	chr11	43352567	43353067	-66759	0.0419885
chr12	85346288	85386136	NM_145138.2	0.004678	-	Nek9	1	1	chr12	85427670	85428170	41784	0.114022
chr7	144468207	144468360	NR_038088.1	0.004718	+	Bc1	1	1	chr7	144556308	144556808	88351	0.0177027
chr1	170532245	170696414	XM_030253420.2	0.004726	-	Atf6	1	1	chr1	170747466	170747966	51302	0.0779194
chr11	59074701	59083068	NM_001403834.1	0.004726	-	Guk1	1	1	chr11	59037613	59038113	-45205	0.0994401
chr5	104584058	104588919	NM_001204233.1	0.004731	+	Spp1	1	1	chr5	104558483	104558983	-25325	0.220248
chr6	30545332	30564475	XM_011241057.2	0.004759	+	Cpa2	1	1	chr6	30456575	30457075	-88507	0.0175925
chr18	39133092	39509338	XM_036161287.1	0.004803	+	Arhgap26	1	1	chr18	39114819	39115319	-18023	0.294959
chr1	63287173	63292355	XR_373460.3	0.004829	-	1700039I01Rik	1	1	chr1	63224557	63225057	-67548	0.040684
chr3	57551770	57559105	NM_175095.4	0.004858	-	Commd2	1	1	chr3	57586123	57586623	27268	0.203779
chr3	145748536	145813855	XR_867216.3	0.004868	-	Dnai3	1	1	chr3	145866620	145867120	53015	0.0727592
chr1	74431297	74436444	NM_001421262.1	0.0049	+	Ctdsp1	1	1	chr1	74379969	74380469	-51078	0.0786207
chr3	89660755	89671939	NM_009602.4	0.004912	-	Chrnb2	1	1	chr3	89696190	89696690	24501	0.227629
chr13	113641575	113696976	XR_003950669.2	0.004955	-	Gm34471	1	1	chr13	113644015	113644515	-52711	0.0736493
chr10	117569583	117582263	NM_029875.2	0.004996	-	Slc35e3	1	1	chr10	117637374	117637874	55361	0.066242
chr17	16024923	16051508	NM_001372256.1	0.005023	-	Rgmb	1	1	chr17	15997413	15997913	-53845	0.0703832
chr11	117722930	117728060	NM_001363158.1	0.005036	+	Afmid	1	1	chr11	117748464	117748964	25784	0.216241
chr11	116089681	116106144	NM_027107.1	0.005054	+	Ten1	1	1	chr11	116012597	116013097	-76834	0.0280614
chr10	41498650	41592586	XM_011243234.4	0.005061	-	Ccdc162	1	1	chr10	41535693	41536193	-56643	0.0629308
chr17	17284365	17309893	NM_001163919.1	0.005096	+	Zfp960	1	1	chr17	17207261	17207761	-76854	0.028039
chr4	134658291	134664848	NM_026780.3	0.005107	+	Syf2	1	1	chr4	134638380	134638880	-19661	0.276252
chr14	122707789	122712611	NR_045046.1	0.005127	-	2610035F20Rik	1	1	chr14	122802318	122802818	89957	0.0166012
chr11	121218058	121246393	XR_001780040.2	0.005135	-	Wdr45b	1	1	chr11	121293645	121294145	47502	0.0907107
chr3	98220487	98247285	NM_016966.3	0.005135	-	Phgdh	1	1	chr3	98155073	98155573	-91962	0.0153218
chr3	131084284	131097806	XR_375583.4	0.005167	-	Cyp2u1	1	1	chr3	131068997	131069497	-28559	0.193523
chr5	137015873	137025500	NM_011962.3	0.005231	+	Plod3	1	1	chr5	136978472	136978972	-37151	0.137238
chr3	153612926	153618603	NM_001163478.1	0.005309	-	Rabggtb	1	1	chr3	153670234	153670734	51881	0.0761355
chr2	164302899	164307432	NM_025575.4	0.005395	+	Sys1	1	1	chr2	164368506	164369006	65857	0.0435311
chr7	143191988	143203412	XM_030243119.2	0.005426	-	Tnfrsf22	1	1	chr7	143160208	143160708	-42954	0.108809
chr1	181952302	181959980	NM_012058.3	0.005435	+	Srp9	1	1	chr1	181981733	181982233	29681	0.18503
chr5	136770613	136912230	XM_006504362.1	0.005443	-	Col26a1	1	1	chr5	136978472	136978972	66492	0.0424393
chr1	74402090	74408482	XM_017320639.2	0.005463	+	Catip	1	1	chr1	74379969	74380469	-21871	0.25288
chr19	25587901	25601285	NM_177360.3	0.005477	+	Dmrt3	1	1	chr19	25620474	25620974	32823	0.163177
chr6	113236085	113258163	XM_030255688.2	0.005483	+	Mtmr14	1	1	chr6	113204715	113205215	-31120	0.17468
chr14	122701050	122703127	XM_006519357.5	0.005517	-	Zic5	1	1	chr14	122802318	122802818	99441	0.0113602
chr18	74328370	74340889	NM_025581.4	0.005549	-	Ska1	1	1	chr18	74430865	74431365	90226	0.0164235
chr6	134906055	134928681	NR_037955.1	0.005579	+	Lockd	1	1	chr6	134881519	134882019	-24286	0.229595
chr1	53352783	53365502	NM_001285839.1	0.005694	+	Osgepl1	1	1	chr1	53427728	53428228	75195	0.0299628
chr6	83163087	83177103	NM_001409581.1	0.005782	+	Dctn1	1	1	chr6	83190207	83190707	27370	0.202949
chr6	91142603	91151674	XM_036166054.1	0.005841	+	Hdac11	1	1	chr6	91097858	91098358	-44495	0.102305
chr14	55983150	55993091	NM_026403.3	0.005865	+	Nop9	1	1	chr14	56034612	56035112	51712	0.076652
chr8	105318388	105325658	XM_006531160.4	0.005907	+	Pdp2	1	1	chr8	105295154	105295654	-22984	0.241869
chr1	74327406	74343495	NM_027154.5	0.005925	-	Tmbim1	1	1	chr1	74379969	74380469	36724	0.139602
chr1	74319003	74324833	XM_036164458.1	0.005955	-	Aamp	1	1	chr1	74379969	74380469	55386	0.0661758
chr9	62149878	62151382	NR_040769.1	0.005956	-	A730043L09Rik	1	1	chr9	62223299	62223799	72167	0.0338208
chr9	48807530	48818954	XR_379368.2	0.00603	+	Gm32335	1	1	chr9	48834275	48834775	26995	0.206016
chr18	37794828	37974923	NM_033584.2	0.006043	+	Pcdhga1	1	1	chr18	37882204	37882704	87626	0.0182236
chr17	17171798	17194419	NR_166921.2	0.006101	+	BC002059	1	1	chr17	17207261	17207761	35713	0.145363
chr5	137499701	137500682	NM_028753.3	0.006353	-	Pop7	1	1	chr5	137595046	137595546	94614	0.0137797
chr11	117700493	117705112	NM_009304.2	0.006384	+	Syngr2	1	1	chr11	117748464	117748964	48221	0.088139
chr5	136939225	136943363	XM_011240905.4	0.006436	+	Ift22	1	1	chr5	136978472	136978972	39497	0.124945
chr2	128971620	128976032	NM_025395.3	0.006453	+	Chchd5	1	1	chr2	128898507	128899007	-72863	0.0328922
chr8	120807834	120828211	NM_133967.3	0.006608	-	Zdhhc7	1	1	chr8	120926204	120926704	98243	0.0119178
chr5	137059149	137062205	NM_001039385.1	0.006612	+	Vgf	1	1	chr5	136978472	136978972	-80427	0.0243048
chr4	117012383	117012486	XR_004942330.1	0.006621	-	Gm26330	1	1	chr4	117044373	117044873	32137	0.167717
chr5	140593096	140601300	NM_008494.3	0.006635	+	Lfng	1	1	chr5	140520347	140520847	-72499	0.0333746
chr18	38987397	39062532	XM_036160988.1	0.006739	-	Fgf1	1	1	chr18	39114819	39115319	52537	0.0741637
chr7	141027564	141031272	NM_001360657.1	0.006773	+	Rplp2	1	1	chr7	141087390	141087890	60076	0.0548562
chr12	81517377	81531911	NM_025461.6	0.006912	-	Cox16	1	1	chr12	81485607	81486107	-46054	0.0961198
chr8	73743348	74080164	NM_001414049.1	0.006997	-	Large1	1	1	chr8	74152897	74153397	72983	0.0327347
chr18	42407445	42408262	NR_033452.1	0.007011	-	Gm4013	1	1	chr18	42315924	42316424	-92088	0.0152448
chr13	17869998	17873697	NM_025479.6	0.007083	+	Mplkip	1	1	chr13	17834898	17835398	-34850	0.150469
chr7	44034153	44049454	NM_001417326.1	0.007147	+	Syt3	1	1	chr7	44082703	44083203	48800	0.0861212
chr7	126810780	126813459	NM_016754.5	0.007251	+	Mylpf	1	1	chr7	126839552	126840052	29022	0.189972
chr9	50664271	50667936	NM_001289785.1	0.007268	+	Cryab	1	1	chr9	50744334	50744834	80313	0.0244159
chr4	43654227	43656445	NM_026871.1	0.007268	-	Hint2	1	1	chr4	43622194	43622694	-34001	0.155666
chr13	25436022	25453979	NM_001426601.1	0.007315	-	Nrsn1	1	1	chr13	25534689	25535189	80960	0.0237921
chr1	74448543	74474719	NM_009509.2	0.007324	+	Vil1	1	1	chr1	74379969	74380469	-68324	0.0394406
chr8	99799095	99799201	XR_004935181.1	0.007346	+	Gm24693	1	1	chr8	99707258	99707758	-91587	0.0155533
chr10	40707617	40759139	NM_027879.2	0.007436	-	Cdc40	1	1	chr10	40789337	40789837	30448	0.179439
chr17	28396217	28424860	XM_030249690.1	0.007444	+	Zfp523	1	1	chr17	28479068	28479568	83101	0.0218394
chr6	140907713	140991749	XR_378116.3	0.007452	+	Gm30524	1	1	chr6	140875584	140876084	-31879	0.169456
chr11	97594260	97604326	NM_011971.4	0.007549	+	Psmb3	1	1	chr11	97544093	97544593	-49917	0.082358
chr11	6475591	6478760	NR_045893.1	0.00775	-	Snhg15	2	2	chr11	6401578	6402078	-76932	0.0279516	chr11	6404080	6404580	-74430	0.0308938
chr11	97576759	97579451	NM_001085500.3	0.007781	+	Cisd3	1	1	chr11	97544093	97544593	-32416	0.165855
chr6	21771390	21879557	NM_001411747.1	0.007869	-	Tspan12	1	1	chr6	21800378	21800878	-78929	0.0258057
chr5	129802185	129835391	NM_008095.5	0.007923	+	Nipsnap2	1	1	chr5	129719228	129719728	-82707	0.0221863
chr7	99671215	99683935	XM_006508178.1	0.008019	+	Chrdl2	1	1	chr7	99737846	99738346	66881	0.0417841
chr1	39940073	40065470	NM_001252201.1	0.008042	+	Map4k4	1	1	chr1	39849668	39850168	-90155	0.0164702
chr3	108014591	108053468	NM_010306.3	0.008203	-	Gnai3	1	1	chr3	108149220	108149720	96002	0.0130355
chr8	81491063	81607151	NM_001301298.2	0.008297	-	Gab1	1	1	chr8	81705497	81705997	98596	0.0117507
chr18	37827428	37974923	NM_033588.5	0.008298	+	Pcdhga5	1	1	chr18	37882204	37882704	55026	0.0671357
chr11	120077476	120080682	NR_030682.1	0.008302	-	Reno1	1	1	chr11	120045998	120046498	-34434	0.152993
chr18	57601558	57611206	NM_001134697.1	0.008303	+	Ctxn3	1	1	chr18	57531557	57532057	-69751	0.0372524
chr15	38796544	38814659	XM_036159092.1	0.008324	+	Baalc	1	1	chr15	38730262	38730762	-66032	0.0432274
chr19	3758343	3767882	NM_001358258.2	0.008351	+	1810055G02Rik	1	1	chr19	3707024	3707524	-51069	0.078649
chr12	85520664	85524048	NM_010234.3	0.008369	+	Fos	1	1	chr12	85427670	85428170	-92744	0.0148499
chr4	48540499	48561920	NM_028137.3	0.008449	+	Msantd3	1	1	chr4	48619134	48619634	78885	0.0258512
chr6	113263505	113281789	XM_011241277.3	0.00845	+	Cpne9	1	1	chr6	113204715	113205215	-58540	0.0583323
chr17	84965602	84990439	NM_031884.2	0.008507	-	Abcg5	1	1	chr17	84937321	84937821	-52868	0.0731883
chr11	78641332	78642555	NM_197989.1	0.008508	-	Ccnq	1	1	chr11	78549686	78550186	-92619	0.0149244
chr11	117026834	117050094	NM_001363165.1	0.008556	+	Sec14l1	1	1	chr11	116943611	116944111	-82973	0.0219515
chr7	24032505	24033390	NM_001163810.1	0.008665	-	Tescl	1	1	chr7	24112128	24112628	78988	0.0257449
chr2	94242073	94268490	NM_001349003.2	0.008699	-	Api5	1	1	chr2	94221222	94221722	-47018	0.092484
chr9	9047649	9239032	NM_001372568.1	0.008703	-	Arhgap42	2	2	chr9	9292628	9293128	53846	0.0703804	chr9	9299475	9299975	60693	0.0535189
chr7	44009467	44035116	XM_030242969.2	0.008803	-	1700008O03Rik	1	1	chr7	44082703	44083203	47837	0.0895033
chr4	138787017	138802881	NM_001377096.1	0.008811	-	Htr6	1	1	chr4	138865138	138865638	62507	0.0497731
chr15	96469307	96541396	XM_036159052.1	0.008818	-	Slc38a1	1	1	chr15	96459417	96459917	-81729	0.0230714
chr2	156961481	156977016	NM_001370610.1	0.008844	-	Samhd1	1	1	chr2	157040236	157040736	63470	0.0478923
chr4	140688582	140706509	NM_001355515.1	0.008875	+	Sdhb	1	1	chr4	140734583	140735083	46251	0.0953653
chr2	164266171	164285512	XM_036160218.1	0.008953	-	Sdc4	1	1	chr2	164368506	164369006	83244	0.0217148
chr12	111635789	111638772	NM_021273.4	0.008972	-	Ckb	1	1	chr12	111682849	111683349	44327	0.102994
chr11	59066390	59074039	NM_080454.4	0.009026	-	Gjc2	1	1	chr11	59037613	59038113	-36176	0.142696
chr10	75409329	75422025	NM_008116.3	0.009073	+	Ggt1	1	1	chr10	75361259	75361759	-47820	0.0895642
chr8	125558465	125590198	NR_188797.1	0.009269	+	Gm16163	1	1	chr8	125495301	125495801	-62914	0.0489694
chr15	78551533	78603056	NM_001358692.2	0.00953	-	Elfn2	1	1	chr15	78545729	78546229	-57077	0.0618477
chr3	108093677	108099602	NM_001287093.2	0.009578	+	Amigo1	2	2	chr3	108149220	108149720	55793	0.0651072	chr3	108153617	108154117	60190	0.0546066
chr6	113303959	113311149	NM_001410130.1	0.009633	+	Ogg1	1	1	chr6	113204715	113205215	-98994	0.0115651
chr2	118576239	118579291	NM_001301269.1	0.009676	+	Inafm2	1	1	chr2	118476029	118476529	-99960	0.0111268
chr11	59093347	59096963	XM_006533975.5	0.009921	+	Mrpl55	1	1	chr11	59037613	59038113	-55484	0.0659169
chr11	59102237	59119042	NM_001130408.2	0.009925	-	Arf1	1	1	chr11	59037613	59038113	-81179	0.0235846
chr7	28670797	28681322	XM_006540392.5	0.01012	-	Eif3k	1	1	chr7	28762981	28763481	81909	0.0229059
chr6	47758558	47758658	NR_024202.2	0.01013	+	Rny3	1	1	chr6	47825259	47825759	66951	0.0416672
chr2	72809776	72819593	NR_045269.2	0.01022	+	Sp3os	1	1	chr2	72733353	72733853	-76173	0.0288132
chr4	43674563	43692668	XM_030253532.1	0.01029	+	Tmem8b	1	1	chr4	43622194	43622694	-52119	0.0754142
chr14	49106728	49123184	XR_004938639.1	0.0103	-	Gm534	1	1	chr14	49186530	49187030	63596	0.0476516
chr3	121220190	121251854	NM_028044.2	0.01034	+	Cnn3	1	1	chr3	121120947	121121447	-98993	0.0115656
chr8	121380653	121394826	NM_010926.6	0.01041	-	Emc8	1	1	chr8	121327753	121328253	-66823	0.0418811
chr9	48915194	48953814	XM_036154893.1	0.01058	+	Usp28	1	1	chr9	48834275	48834775	-80669	0.0240707
chr6	18848634	18854051	NM_133939.1	0.01068	+	Lsm8	1	1	chr6	18757128	18757628	-91256	0.0157606
chr7	126732878	126743785	XM_011241716.3	0.01069	-	Spn	1	1	chr7	126839552	126840052	96017	0.0130277
chr2	4887649	4915368	NM_001362708.1	0.01074	+	Sephs1	1	1	chr2	4938288	4938788	50889	0.0792173
chr5	107254433	107437495	NM_011578.4	0.01089	-	Tgfbr3	1	1	chr5	107345798	107346298	-91447	0.0156407
chr9	60939513	60964205	XR_003948174.1	0.01091	+	Gm33699	1	1	chr9	60885421	60885921	-53842	0.0703917
chr7	141009662	141017787	NM_001360724.1	0.01097	-	Slc25a22	1	1	chr7	141087390	141087890	69853	0.0371007
chr11	119989760	119991250	NM_001110242.1	0.01101	+	Ndufaf8	1	1	chr11	120045998	120046498	56488	0.0633222
chr12	87325414	87346624	XR_003950040.1	0.01104	-	Ism2	1	1	chr12	87250548	87251048	-95826	0.0131276
chr15	35371264	35931375	NM_177151.4	0.01107	+	Vps13b	1	1	chr15	35316800	35317300	-54214	0.069352
chr13	113308164	113317499	NM_008196.2	0.01112	-	Gzmk	1	1	chr13	113243736	113244236	-73513	0.032048
chr8	47633083	47866943	XM_036154293.1	0.01115	-	Stox2	1	1	chr8	47925316	47925816	58623	0.0581389
chr3	97066093	97083892	NM_019800.4	0.01127	+	Acp6	1	1	chr3	96994477	96994977	-71366	0.0349219
chr6	30480806	30509786	XM_006505172.4	0.01155	-	Tmem209	1	1	chr6	30456575	30457075	-52961	0.0729165
chr11	115921289	115952040	XM_017314490.3	0.01164	+	Unk	1	1	chr11	116012597	116013097	91558	0.0155714
chr4	33174744	33189732	XR_004941890.1	0.01171	-	Pm20d2	2	2	chr4	33103985	33104485	-85497	0.0198435	chr4	33122967	33123467	-66515	0.0424003
chr5	129792561	129795758	NM_001356954.1	0.01181	+	Mrps17	1	1	chr5	129719228	129719728	-73083	0.032604
chr9	50574052	50650900	XM_017313440.3	0.01183	-	Dixdc1	1	1	chr9	50744334	50744834	93684	0.0143019
chr6	83098746	83102100	NM_023547.2	0.01205	-	Ino80b	1	1	chr6	83190207	83190707	88357	0.0176984
chr10	117051046	117060412	NM_026570.4	0.0121	-	Yeats4	1	1	chr10	116967305	116967805	-92857	0.014783
chr11	107370354	107388862	NM_025894.2	0.01224	+	Psmd12	1	1	chr11	107461390	107461890	91286	0.0157417
chr3	95769946	95778826	NM_078479.4	0.01231	-	Mrps21	1	1	chr3	95861853	95862353	83277	0.0216862
chr18	7869713	7929028	NM_001360956.1	0.01237	+	Wac	1	1	chr18	7793600	7794100	-75863	0.0291728
chr7	96651425	96725606	XM_011241794.3	0.01244	+	Nars2	1	1	chr7	96715716	96716216	64541	0.0458839
chr8	125566094	125589768	NM_025615.2	0.0125	-	2810004N23Rik	1	1	chr8	125495301	125495801	-94217	0.0140003
chr4	141410874	141450730	NM_001017966.2	0.01263	-	Ddi2	1	1	chr4	141525706	141526206	75226	0.0299256
chr5	137648725	137683068	XM_006504569.3	0.01272	-	Agfg2	1	1	chr5	137595046	137595546	-87772	0.0181174
chr18	37533908	37536962	NM_053134.3	0.01279	+	Pcdhb9	1	1	chr18	37462971	37463471	-70687	0.0358834
chr14	55937472	55951378	XM_006518809.5	0.01279	-	Tgm1	1	1	chr14	56034612	56035112	83484	0.0215074
chr6	83092487	83095883	NM_020619.3	0.01284	+	Mogs	1	1	chr6	83190207	83190707	97970	0.0120487
chr5	33881116	33894412	NM_001359037.1	0.01286	+	Fgfr3	1	1	chr5	33951626	33952126	70760	0.0357788
chr9	48563097	48747525	NM_001364543.1	0.01295	-	Zbtb16	1	1	chr9	48834275	48834775	87000	0.0186856
chr12	54717125	54743245	XM_006516142.5	0.01309	-	Eapp	1	1	chr12	54645435	54645935	-97560	0.0122479
chr7	28682278	28702704	NM_001427163.1	0.01312	+	Map4k1	1	1	chr7	28762981	28763481	80953	0.0237988
chr6	51448232	51460684	NM_001355002.1	0.01318	+	Cbx3	1	1	chr6	51532218	51532718	84236	0.0208701
chr3	95737436	95763197	NM_001316751.2	0.01326	-	Prpf3	1	1	chr3	95861853	95862353	98906	0.0116059
chr17	84854190	84929571	XM_006523995.4	0.01334	+	Plekhh2	1	1	chr17	84937321	84937821	83381	0.0215962
chr4	141585453	141602231	NM_025994.3	0.01341	-	Efhd2	1	1	chr4	141525706	141526206	-76275	0.0286959
chr14	57809071	57809825	NR_152103.1	0.01342	+	1700039M10Rik	1	1	chr14	57893894	57894394	85073	0.0201829
chr12	54743567	54743730	XR_004937840.1	0.01384	+	Gm22513	1	1	chr12	54645435	54645935	-97882	0.0120912
chr13	63723000	63730251	XR_873592.3	0.01401	+	Gm30655	1	1	chr13	63627811	63628311	-94939	0.0136017
